# Loss of macrodomain catalytic activity modulates Chikungunya virus dissemination and transmission potential in *Aedes* mosquitoes

**DOI:** 10.1101/2025.10.09.681498

**Authors:** Eugenia S. Bardossy, Lena Bergmann, Annabelle Henrion-Lacritick, Jared Nigg, Galen J. Correy, Alan Ashworth, James S. Fraser, Maria-Carla Saleh

## Abstract

Viral macrodomains are promising antiviral targets that counteract host ADP-ribosylation-mediated antiviral responses in mammals. However, their role in dual-host viruses within the mosquito vector remains largely unknown. Here, we investigated the role of the Chikungunya virus (CHIKV) nsP3 macrodomain catalytic activity by mutating the active-site asparagine 24 (N24). N24 mutant viruses rapidly selected for compensatory second-site mutations at aspartate 31 (D31) in mammalian Vero cells, while interferon-competent human cells favored reversion at position 24 instead, suggesting adaptive responses to macrodomain functional impairment. Catalytically inactive double-mutant viruses replicated poorly in interferon-competent human cells but comparably to wild-type in mosquito cells. In *Aedes* mosquitoes *in vivo*, macrodomain mutations modulated CHIKV replication and infectivity in a mutation-specific manner: one mutant reduced them while another enhanced them. Biochemical and structural analyses confirmed that these phenotypes arise in the context of a catalytically inactive macrodomain that retains ADP-ribose binding capacity, with D31 mutations lining the substrate exit path. These findings demonstrate that macrodomain catalytic activity modulates CHIKV dissemination and transmission potential in *Aedes* mosquitoes, revealing fundamental differences in host-dependent evolutionary advantage for a catalytically inactive viral enzyme.
