## Supplementary Table 1 for "Loss of macrodomain catalytic activity modulates Chikungunya virus dissemination and transmission potential in *Aedes* mosquitoes"

### Sheet: Sheet1
Supplementary Table 1. Macrodomain protein sequences used for multiple sequence alignment and phylogram construction.
Virus acronym	Virus full name	Protein sequence ID	Database
SARS-CoV-2	Severe acute respiratory syndrome coronavirus 2	6YWK_A	PDB
HEV	Hepatitis E virus	NP_056779.1	GenBank
RuV	Rubella virus	8P0C_A	PDB
YYV	Yada yada virus	QGR15362.1	GenBank
TALV	Taï Forest alphavirus	YP_009333615	GenBank
MWAV	Mwinilunga alphavirus	BBC45634.1	GenBank
EILV	Eilat virus	QBG67155.1	GenBank
SPDV	Salmon pancreas disease virus	NP_740637.1	GenBank
SAV	Salmonid alphavirus subtype 3	AGT42235.1	GenBank
SDV	Sleeping disease virus	NP_740655.1	GenBank
SESV	Southern elephant seal virus	YP_005351234.1	GenBank
ASALV	Agua Salud alphavirus	QEV83787.1	GenBank
VEEV	Venezuelan equine encephalitis virus	3GQE_A	PDB
EEEV	Eastern equine encephalitis virus	NP_740651.1	GenBank
SINV	Sindbis virus	4GUA_A	PDB
CHIKV	Chikungunya virus	6VUQ_A	PDB
SFV	Semliki Forest virus	NP_740667.1	GenBank
