## Supplementary Table 2 for "Loss of macrodomain catalytic activity modulates Chikungunya virus dissemination and transmission potential in *Aedes* mosquitoes"

### Sheet: Caribbean (Ae. aegypti)
CHIKV-Caribbean (Ae. aegypti)				Position 24		Position 31
Virus	Sample	Timepoint	Viral titer (PFU/ml)	amino acid	nucleotides	amino acid	nucleotides
WT	1	Day 2	20000	N	aac	D	gac
	2		200000	N	aac	D	gac
	3		120000	N	aac	D	gac
	4		3000	N	aac	D	gac
	5	Day 5	200000	N	aac	D	gac
	6		5000	N	aac	D	gac
	7		15000	-	-	-	-
	8		6000	N	aac	D	gac
	9		100000	N	aac	D	gac
	10		100000	-	-	-	-
	11	Day 7	150000	-	-	-	-
	12		100	N	aac	D	gac
	13		80000	-	-	-	-
	14		20000	N	aac	D	gac
	15		1000000	N	aac	D	gac
	16		70000	N	aac	D	gac
	17		100000	-	-	-	-
	18		10000000	N	aac	D	gac
N24A-D31N	19	Day 2	500000	A	gcc	N	aac
	20		30000	A	gcc	N	aac
	21		1000	A	gcc	N	aac
	22		10000	A	gcc	N	aac
	23	Day 5	40000	A	gcc	N	aac
	24		600	A	gcc	N	aac
	25		30000	A	gcc	N	aac
	26		600000	A/N	gcc/aac	D	gac
	27		200000	A	gcc	N	aac
	28	Day 7	300000	A	gcc	N	aac
	29		90000	-	-	-	-
	30		20000	-	-	-	-
	31		30000	A	gcc	N	aac
	32		3000000	A	gcc	N	aac
	33		200000	A	gcc	N	aac
	34		1000000	A	gcc	N	aac
	35		200000	A	gcc	N	aac
N24D-D31H/N	36	Day 2	20000000	D	gac	H/N	cac/aac
	37		1100000	D	gac	H/N	cac/aac
	38		300000	D	gac	H/N	cac/aac
	39		10000	D/N	gac/aac	D	gac
	40		1000000	D	gac	N	aac
	41		40000	D	gac	N	aac
	42	Day 5	20000	-	-	-	-
	43		20000	D	gac	N	aac
	44		300000	-	-	-	-
	45		2000	D	gac	H	cac
	46		20000	D	gac	H	cac
	47		10000	D	gac	H	cac
	48		200000	-	-	-	-
	49		40000	D	gac	H	cac
	50	Day 7	1000000	D	gac	H	cac
	51		20000	D	gac	H	cac
	52		200000	D	gac	H/N	cac/aac
	53		10000	D	gac	H/N	cac/aac
	54		200000	-	-	-	-
	55		80000	D	gac	H	cac
	56		300000	-	-	-	-
	57		20000	D	gac	H	cac

### Sheet: Caribbean (Ae. albopictus)
CHIKV-Caribbean (Ae. Albopictus)				Position 24		Position 31
Virus	Sample	Timepoint	Viral titer (PFU/ml)	amino acid	nucleotides	amino acid	nucleotides
WT	1	Day 2	2000	N	aac	D	gac
	2	Day 2	20000	N	aac	D	gac
	3	Day 2	20000	N	aac	D	gac
	4	Day 2	100000	N	aac	D	gac
	5	Day 5	14000	N	aac	D	gac
	6	Day 5	5000	N	aac	D	gac
	7	Day 5	13000	N	aac	D	gac
	8	Day 5	3000000	N	aac	D	gac
	9	Day 5	300000	N	aac	D	gac
	10	Day 7	1000000	N	aac	D	gac
	11	Day 7	1100000	N	aac	D	gac
	12	Day 7	200000	N	aac	D	gac
	13	Day 7	1000000	N	aac	D	gac
	14	Day 7	100000	N	aac	D	gac
	15	Day 7	500000	N	aac	D	gac
	16	Day 7	70000000	N	aac	D	gac
	17	Day 7	1400000	N	aac	D	gac
N24A-D31N	18	Day 2	30000	A	gcc	N	aac
	19	Day 2	500	A	gcc	N	aac
	20	Day 2	20000	A	gcc	N	aac
	21	Day 2	5000	A	gcc	N	aac
	22	Day 5	40000	A	gcc	N	aac
	23	Day 5	80000	A	gcc	N	aac
	24	Day 5	20000000	A	gcc	N	aac
	25	Day 5	100000	-	-	-	-
	26	Day 5	50000	A	gcc	N	aac
	27	Day 7	2000000	A	gcc	N	aac
	28	Day 7	10000	A	gcc	N	aac
	29	Day 7	30000000	A	gcc	N	aac
	30	Day 7	2000000	A	gcc	N	aac
N24D-D31H/N	31	Day 2	300000	D	gac	H/N	cac/aac
	32	Day 2	20000	D	gac	H/N	cac/aac
	33	Day 2	20000000	D	gac	H/N	cac/aac
	34	Day 2	500000	D	gac	H/N	cac/aac
	35	Day 5	50000000	D	gac	H/N	cac/aac
	36	Day 5	600000	D	gac	H	cac
	37	Day 5	60000	D	gac	H	cac
	38	Day 5	30000	D	gac	H/N	cac/aac
	39	Day 5	20000	D	gac	H	cac
	40	Day 5	15000	D	gac	H	cac
	41	Day 7	20000000	D	gac	H	cac
	42	Day 7	50000	D	gac	H	cac
	43	Day 7	3000000	D	gac	H	cac
	44	Day 7	40000	D	gac	H	cac
	45	Day 7	10000000	D	gac	N	aac
	46	Day 7	500000	D	gac	N	aac
	47	Day 7	10000000	D	gac	H	cac
	48	Day 7	5000	D	gac	H	cac

### Sheet: Indian Ocean (Ae. aegypti)
CHIKV-IOL (Ae. aegypti)				Position 24		Position 31
Virus	Sample	Timepoint	Viral titer (PFU/ml)	amino acid	nucleotides	amino acid	nucleotides
WT	1	Day 2	200000	N	aac	D	gac
	2	Day 2	10000	N	aac	D	gac
	3	Day 2	20000	N	aac	D	gac
	4	Day 2	300000	N	aac	D	gac
	5	Day 2	8000	N	aac	D	gac
	6	Day 2	200000	N	aac	D	gac
	7	Day 2	10000	N	aac	D	gac
	8	Day 5	9000000	-	-	-	-
	9	Day 5	500000	N	aac	D	gac
	10	Day 5	10000000	N	aac	D	gac
	11	Day 5	1000000	-	-	-	-
	12	Day 5	20000000	N	aac	D	gac
	13	Day 5	700000	N	aac	D	gac
	14	Day 5	15000000	N	aac	D	gac
	15	Day 5	1000000	N	aac	D	gac
	16	Day 7	2000000	N	aac	D	gac
	17	Day 7	20000	N	aac	D	gac
	18	Day 7	4000000	N	aac	D	gac
	19	Day 7	100000	N	aac	D	gac
	20	Day 7	4000000	N	aac	D	gac
	21	Day 7	300000	N	aac	D	gac
	22	Day 7	2000000	N	aac	D	gac
	23	Day 7	200000	N	aac	D	gac
N24A-D31N	24	Day 2	300000	A	gcc	N	aac
	25	Day 2	20000	A	gcc	N	aac
	26	Day 2	300000	A	gcc	D/N	gac/aac
	27	Day 2	12000	-	-	-	-
	28	Day 2	600000	-	-	-	-
	29	Day 2	20000	A	gcc	N	aac
	30	Day 2	500000	A	gcc	D/N	gac/aac
	31	Day 2	20000	A	gcc	N	aac
	32	Day 5	6000000	A	gcc	D	gac
	33	Day 5	200000	A	gcc	D	gac
	34	Day 5	30000000	A	gcc	N	aac
	35	Day 5	300000	A	gcc	N	aac
	36	Day 5	6000000	A	gcc	N	aac
	37	Day 5	800000	A	gcc	N	aac
	38	Day 5	10000000	A	gcc	N	aac
	39	Day 5	500000	A	gcc	N	aac
	40	Day 7	8000000	-	-	-	-
	41	Day 7	300000	A	gcc	N	aac
	42	Day 7	10000000	A	gcc	N	aac
	43	Day 7	200000	A	gcc	N	aac
	44	Day 7	6000000	A	gcc	D/N	gac/aac
	45	Day 7	2000000	A	gcc	D/N	gac/aac
	46	Day 7	5000000	A	gcc	D/N	gac/aac
	47	Day 7	150000	A	gcc	D	gac
N24D-D31N	48	Day 2	500000	D	gac	N	aac
	49	Day 2	10000	D	gac	N	aac
	50	Day 2	300000	D	gac	N	aac
	51	Day 2	500	D	gac	N	aac
	52	Day 2	100000	D	gac	N	aac
	53	Day 2	500	D	gac	N	aac
	54	Day 2	300000	D	gac	N	aac
	55	Day 2	5000	D	gac	N	aac
	56	Day 5	20000000	D	gac	N	aac
	57	Day 5	200000	D	gac	N	aac
	58	Day 5	5000000	D	gac	D/N	gac/aac
	59	Day 5	100000	D	gac	D/N	gac/aac
	60	Day 5	10000000	D	gac	N	aac
	61	Day 5	200000	D	gac	N	aac
	62	Day 5	7000000	D	gac	N	aac
	63	Day 5	15000	D	gac	N	aac
	64	Day 7	10000000	D	gac	N	aac
	65	Day 7	400000	D	gac	N	aac
	66	Day 7	10000000	D	gac	N	aac
	67	Day 7	300000	D	gac	N	aac
	68	Day 7	2000000	-	-	-	-
	69	Day 7	200000	D	gac	N	aac
	70	Day 7	20000000	D	gac	N	aac
	71	Day 7	700000	D	gac	N	aac

### Sheet: Indian Ocean (Ae. Albopictus)
CHIKV-IOL (Ae. albopictus)				Position 24		Position 31
Virus	Sample	Timepoint	Viral titer (PFU/ml)	amino acid	nucleotides	amino acid	nucleotides
WT	1	Day 2	20000	N	aac	D	gac
	2	Day 2	50000	N	aac	D	gac
	3	Day 2	10000	N	aac	D	gac
	4	Day 2	20000	N	aac	D	gac
	5	Day 5	500000	N	aac	D	gac
	6	Day 5	80000	N	aac	D	gac
	7	Day 5	800000	N	aac	D	gac
	8	Day 5	100000	N	aac	D	gac
	9	Day 5	100000	N	aac	D	gac
	10	Day 5	20000	N	aac	D	gac
	11	Day 7	2000000	N	aac	D	gac
	12	Day 7	2000000	N	aac	D	gac
	13	Day 7	100000	N	aac	D	gac
	14	Day 7	100000	N	aac	D	gac
	15	Day 7	1000000	N	aac	D	gac
	16	Day 7	1000000	N	aac	D	gac
	17	Day 7	700000	N	aac	D	gac
	18	Day 7	700000	N	aac	D	gac
N24A-D31N	19	Day 2	30000	A	gcc	D/N	gac/aac
	20	Day 2	15000	A	gcc	D/N	gac/aac
	21	Day 2	40000	A	gcc	D/N	gac/aac
	22	Day 2	30000	A	gcc	D/N	gac/aac
	23	Day 5	20000000	A	gcc	N	aac
	24	Day 5	1000000	A	gcc	N	aac
	25	Day 5	100000	A	gcc	N	aac
	26	Day 5	2000	A	gcc	N	aac
	27	Day 5	300000	A	gcc	N	aac
	28	Day 5	200000	A	gcc	N	aac
	29	Day 5	5000000	A	gcc	D	gac
	30	Day 5	100000	A	gcc	D	gac
	31	Day 7	50000	A	gcc	D	gac
	32	Day 7	30000	A	gcc	D	gac
	33	Day 7	400000	A	gcc	D/N	gac/aac
	34	Day 7	20000	A	gcc	N	aac
	35	Day 7	1000000	A	gcc	N	aac
	36	Day 7	200000	A	gcc	N	aac
	37	Day 7	100000	A	gcc	D	gac
	38	Day 7	15000	A	gcc	D	gac
N24D-D31N	39	Day 2	1500000	D	gac	N	aac
	40	Day 2	20000	D	gac	N	aac
	41	Day 2	3000	D	gac	N	aac
	42	Day 2	6000	D	gac	N	aac
	43	Day 2	10000	D	gac	N	aac
	44	Day 5	20000000	D	gac	H	cac
	45	Day 5	200000	D	gac	H	cac
	46	Day 5	100000	D	gac	N	aac
	47	Day 5	2000	D	gac	H	cac
	48	Day 5	3000000	D	gac	N	aac
	49	Day 5	500000	D	gac	N	aac
	50	Day 5	30000000	D	gac	D	gac
	51	Day 5	2000000	-	-	-	-
	52	Day 7	50000	D	gac	N	aac
	53	Day 7	100000	D	gac	N	aac
	54	Day 7	1000000	D	gac	D	gac
	55	Day 7	100000	D	gac	D	gac
	56	Day 7	10000000	D	gac	D	gac
	57	Day 7	200000	D	gac	D	gac
	58	Day 7	3000000	D	gac	N	aac
	59	Day 7	200000	D	gac	N	aac
