## Supplementary Table 3 for "Loss of macrodomain catalytic activity modulates Chikungunya virus dissemination and transmission potential in *Aedes* mosquitoes"

### Sheet: Caribbean (Ae. albopictus)
CHIKV-Caribbean (Ae. albopictus)					Position 24		Position 31
Virus	Sample	Tissue	Timepoint	Viral titer (PFU/ml)	amino acid	nucleotides	amino acid	nucleotides
WT	1	Carcass	Day 3	1000000	N	aac	D	gac
	1	Head	Day 3	30000	N	aac	D	gac
	2	Carcass	Day 3	100000	N	aac	D	gac
	3	Carcass	Day 5	400000	N	aac	D	gac
	3	Head	Day 5	20000	N	aac	D	gac
	4	Carcass	Day 5	3000000	N	aac	D	gac
	4	Head	Day 5	30000	N	aac	D	gac
	5	Carcass	Day 7	1000000	N	aac	D	gac
	5	Head	Day 7	30000	N	aac	D	gac
	6	Carcass	Day 7	200000	N	aac	D	gac
	6	Head	Day 7	2000	N	aac	D	gac
D31H	7	Carcass	Day 3	100000	N	aac	H	cac
	7	Head	Day 3	8000	N	aac	H	cac
	8	Carcass	Day 3	200000	N	aac	H	cac
	9	Carcass	Day 5	1000000	N	aac	H	cac
	9	Head	Day 5	50000	-	-	-	-
	10	Carcass	Day 5	10000000	N	aac	H	cac
	10	Head	Day 5	40000	N	aac	H	cac
	11	Carcass	Day 7	1000000	N	aac	H	cac
	11	Head	Day 7	8000	N	aac	H	cac
	12	Carcass	Day 7	1000000	N	aac	H	cac
	12	Head	Day 7	20000	N	aac	H	cac
D31N	13	Carcass	Day 3	600000	N	aac	N	aac
	13	Head	Day 3	100000	-	-	-	-
	14	Carcass	Day 3	600000	N	aac	N	aac
	14	Head	Day 3	10000	N	aac	N	aac
	15	Carcass	Day 5	8000000	N	aac	N	aac
	15	Head	Day 5	30000	N	aac	N	aac
	16	Carcass	Day 5	5000000	N	aac	N	aac
	16	Head	Day 5	80000	N	aac	N	aac
	17	Carcass	Day 7	500000	N	aac	N	aac
	17	Head	Day 7	40000	N	aac	N	aac
	18	Carcass	Day 7	100000	N	aac	N	aac
	18	Head	Day 7	6000	N	aac	N	aac

### Sheet: Caribbean (Ae. aegypti)
CHIKV-Caribbean (Ae. aegypti)					Position 24		Position 31
Virus	Sample	Tissue	Timepoint	Viral titer (PFU/ml)	amino acid	nucleotides	amino acid	nucleotides
WT	1	Carcass	Day 3	100000	N	aac	D	gac
	1	Head	Day 3	5000	N	aac	D	gac
	2	Carcass	Day 3	100000	N	aac	D	gac
	2	Carcass	Day 3	3000	N	aac	D	gac
	3	Carcass	Day 5	40000	N	aac	D	gac
	3	Head	Day 5	1000	N	aac	D	gac
	4	Carcass	Day 5	100000	N	aac	D	gac
	4	Head	Day 5	5000	N	aac	D	gac
	5	Carcass	Day 7	100000	N	aac	D	gac
	5	Head	Day 7	10000	N	aac	D	gac
	6	Carcass	Day 7	200000	N	aac	D	gac
	6	Head	Day 7	10000	-	-	-	-
D31H	7	Carcass	Day 3	60000	N	aac	H	cac
	7	Head	Day 3	500	N	aac	H	cac
	8	Carcass	Day 3	300000	N	aac	H	cac
	9	Carcass	Day 5	200000	N	aac	H	cac
	9	Head	Day 5	3000	-	-	-	-
	10	Carcass	Day 5	1000000	N	aac	H	cac
	10	Head	Day 5	20000	N	aac	H	cac
	11	Carcass	Day 7	200000	N	aac	H	cac
	11	Head	Day 7	3000	N	aac	H	cac
	12	Carcass	Day 7	400000	N	aac	H	cac
	12	Head	Day 7	10000	N	aac	H	cac
D31N	13	Carcass	Day 3	30000	N	aac	N	aac
	13	Head	Day 3	3000	-	-	-	-
	14	Carcass	Day 3	300000	N	aac	N	aac
	15	Carcass	Day 5	1000000	N	aac	N	aac
	15	Head	Day 5	20000	N	aac	N	aac
	16	Carcass	Day 5	500000	N	aac	N	aac
	16	Head	Day 5	10000	N	aac	N	aac
	17	Carcass	Day 7	100000	N	aac	N	aac
	17	Head	Day 7	10000	N	aac	N	aac
	18	Carcass	Day 7	200000	N	aac	N	aac
	18	Head	Day 7	2000	N	aac	N	aac
