## Supplementary Table 5 for "Loss of macrodomain catalytic activity modulates Chikungunya virus dissemination and transmission potential in *Aedes* mosquitoes"

### Sheet: Sheet1
Supplementary Table 5. X-ray data collection and refinement statistics.
Protein	Chikv nsP3 macrodomain	Chikv nsP3 macrodomain	Chikv nsP3 macrodomain	Chikv nsP3 macrodomain	Chikv nsP3 macrodomain	Chikv nsP3 macrodomain	Chikv nsP3 macrodomain	Chikv nsP3 macrodomain	Chikv nsP3 macrodomain	Chikv nsP3 macrodomain	Chikv nsP3 macrodomain
Mutation	D31H	D31N	D31N	D31N	D31N	N24A	N24A	N24A, D31H	N24A, D31H	N24A, D31N	N24A, D31N
ADP-ribose		TRUE				TRUE		TRUE		TRUE
Crystallization condition	0.1 M Tris pH 7.5, 0.1 M Calcium chloride dihydrate, 20% (w/v) PEG 6000, 10% (v/v) Ethylene glycol	0.1 Sodium malonate dibasic monohydrate pH 7, 24% (w/v) PEG 3350	0.1 M Calcium chloride dihydrate, 20% (w/v) PEG 6000, 10% (v/v) Ethylene glycol	0.2 M Sodium malonate dibasic monohydrate pH 7, 20% (w/v) PEG 3350	0.2 M Potassium dihydrogen phosphate, 20% (w/v) PEG 3350	0.095 M citrate pH 5.6, 19% iso-Propanol, 19% PEG 4000, 5% Glycerol	0.2 M di-ammonium hydrogen citrate, 20% (w/v) PEG 3350	0.2 M di-ammonium hydrogen citrate, 20% (w/v) PEG 3350	0.2 M di-ammonium hydrogen citrate, 20% (w/v) PEG 3350	0.2 M Lithium sulfate, 0.1 M Sodium HEPES pH 7.5, 25% (w/v) PEG3350	0.2 M tri-Lithium citrate tetrahydrate, 20% (w/v) PEG 3350
PDB code	9YHC	9YHD	9YHE	9YHF	9YHG	9YHH	9YHI	9YHJ	9YHK	9YHL	9YHM
Beam line	ALS 8.3.1	ALS 8.3.1	ALS 8.3.1	ALS 8.3.1	ALS 8.3.1	ALS 8.3.1	ALS 8.3.1	ALS 8.3.1	ALS 8.3.1	ALS 8.3.1	ALS 8.3.1
Wavelength (Å)	1.1158	1.1158	1.1158	1.1158	1.1158	1.1158	1.1158	1.1158	1.1158	1.1158	1.1158
Resolution range	38.91 - 1.35 (1.398 - 1.35)	45.09 - 1.81 (1.875 - 1.81)	38.85 - 1.35 (1.398 - 1.35)	47.14 - 1.41 (1.46 - 1.41)	40.97 - 1.4 (1.45 - 1.4)	38.97 - 1.37 (1.419 - 1.37)	38.97 - 1.37 (1.419 - 1.37)	43.97 - 1.86 (1.927 - 1.86)	38.91 - 1.8 (1.864 - 1.8)	38.97 - 1.51 (1.564 - 1.51)	38.85 - 1.52 (1.574 - 1.52)
Space group	P 31	P 41	P 31	P 41	P 21 21 21	P 31	P 31	P 31	P 31	P 31	P 31
Unit cell	87.445 87.445 85.293 90 90 120	73.474 73.474 114.228 90 90 90	87.319 87.319 85.128 90 90 120	73.255 73.255 113.672 90 90 90	43.846 67.372 114.943 90 90 90	87.603 87.603 85.36 90 90 120	87.603 87.603 85.36 90 90 120	87.935 87.935 84.82 90 90 120	87.448 87.448 85.341 90 90 120	87.649 87.649 85.214 90 90 120	87.222 87.222 85.473 90 90 120
Total reflections	784910 (62971)	366844 (35634)	779437 (62543)	756421 (74498)	427678 (42388)	762890 (70717)	762890 (70717)	313610 (31742)	345608 (33686)	576658 (53461)	562282 (53694)
Unique reflections	159632 (15358)	54136 (5310)	158828 (15383)	114873 (11370)	65120 (6234)	153772 (15252)	153772 (15252)	61534 (6147)	67599 (6772)	114781 (11381)	108741 (10622)
Multiplicity	4.9 (4.1)	6.8 (6.7)	4.9 (4.1)	6.6 (6.5)	6.6 (6.8)	5.0 (4.6)	5.0 (4.6)	5.1 (5.2)	5.1 (5.0)	5.0 (4.7)	5.2 (5.1)
Completeness (%)	99.56 (95.94)	97.85 (96.48)	99.57 (96.08)	99.88 (99.36)	95.88 (93.38)	99.85 (98.88)	99.85 (98.88)	99.86 (99.90)	99.90 (99.84)	99.90 (99.49)	97.14 (95.02)
Mean I/sigma(I)	5.84 (0.83)	12.20 (0.91)	7.58 (1.87)	5.12 (0.69)	10.17 (1.87)	17.01 (1.09)	17.01 (1.09)	14.40 (1.00)	12.70 (0.99)	15.41 (0.99)	16.21 (0.97)
Wilson B-factor	17.56	27.1	17.67	17.79	16.5	18.64	18.64	36.89	34.26	21.38	24.94
R-merge	0.1371 (1.024)	0.1279 (1.831)	0.1305 (0.4075)	0.1844 (1.937)	0.09577 (0.793)	0.04547 (1.212)	0.04547 (1.212)	0.06087 (1.379)	0.06424 (1.461)	0.05643 (1.406)	0.04545 (1.432)
R-meas	0.1531 (1.174)	0.1386 (1.983)	0.1456 (0.4682)	0.2002 (2.103)	0.1043 (0.8581)	0.05079 (1.366)	0.05079 (1.366)	0.06799 (1.537)	0.07164 (1.635)	0.06305 (1.586)	0.05061 (1.597)
R-pim	0.06758 (0.5634)	0.053 (0.7554)	0.06415 (0.2262)	0.07722 (0.8115)	0.04072 (0.3254)	0.02245 (0.623)	0.02245 (0.623)	0.03005 (0.6739)	0.03147 (0.7275)	0.02792 (0.7263)	0.0221 (0.7014)
CC1/2	0.986 (0.52)	0.998 (0.338)	0.985 (0.847)	0.984 (0.397)	0.994 (0.808)	0.999 (0.416)	0.999 (0.416)	0.999 (0.376)	0.999 (0.397)	0.999 (0.377)	0.999 (0.388)
CC*	0.997 (0.827)	1 (0.711)	0.996 (0.958)	0.996 (0.754)	0.999 (0.945)	1 (0.767)	1 (0.767)	1 (0.74)	1 (0.754)	1 (0.74)	1 (0.748)
Reflections used in refinement	159572 (15358)	53923 (5310)	158814 (15383)	114839 (11370)	65104 (6235)	153765 (15252)	153765 (15252)	61524 (6147)	67580 (6772)	114769 (11381)	108722 (10622)
Reflections used for R-free	8262 (793)	2843 (271)	8217 (785)	5793 (583)	3157 (269)	7934 (784)	7934 (784)	3327 (364)	3653 (369)	5970 (603)	5707 (555)
R-work	0.1356 (0.3184)	0.1860 (0.3197)	0.1340 (0.2378)	0.1410 (0.3009)	0.1320 (0.1734)	0.1472 (0.2766)	0.1472 (0.2766)	0.1423 (0.2610)	0.1549 (0.3030)	0.1327 (0.2750)	0.1518 (0.2479)
R-free	0.1718 (0.3399)	0.2491 (0.3700)	0.1655 (0.2514)	0.1876 (0.3393)	0.1699 (0.2330)	0.1883 (0.3091)	0.1883 (0.3091)	0.2157 (0.3418)	0.2203 (0.3951)	0.1851 (0.3204)	0.1888 (0.3045)
CC(work)	0.971 (0.790)	0.975 (0.651)	0.969 (0.903)	0.975 (0.753)	0.969 (0.935)	0.968 (0.726)	0.968 (0.726)	0.979 (0.767)	0.971 (0.750)	0.977 (0.732)	0.972 (0.749)
CC(free)	0.961 (0.780)	0.945 (0.521)	0.959 (0.880)	0.958 (0.695)	0.956 (0.876)	0.953 (0.676)	0.953 (0.676)	0.947 (0.612)	0.926 (0.572)	0.954 (0.709)	0.948 (0.657)
Number of non-hydrogen atoms	5921	5384	5956	5791	3048	5866	5866	5346	5202	6092	5522
- macromolecules	5249	4980	5259	5080	2578	5025	5025	4981	4950	5178	5090
- ligands	67	57	95	0	21	366	366	228	0	399	2
- solvent	635	368	650	711	449	617	617	221	252	662	430
Protein residues	657	640	664	643	325	644	644	646	640	644	642
RMS (bonds) (Å)	0.007	0.011	0.007	0.007	0.008	0.007	0.007	0.01	0.01	0.007	0.008
RMS (angles) (°)	0.86	1.04	0.87	0.86	0.83	0.86	0.86	0.97	0.99	0.86	0.92
Ramachandran favored (%)	99.38	96.99	99.85	99.21	99.38	98.58	98.58	97.18	98.42	98.58	98.58
Ramachandran allowed (%)	0.62	3.01	0.15	0.79	0.62	1.42	1.42	2.82	1.42	1.42	1.42
Ramachandran outliers (%)	0	0	0	0	0	0	0	0	0.16	0	0
Rotamer outliers (%)	0.7	3.15	1.05	1.27	0.71	0.92	0.92	2.99	3.38	0.72	1.83
Clashscore	1.71	4.61	1.61	2.37	2.52	2.14	2.14	4.37	3.34	1.61	3.15
Average B-factor	25.94	36.39	25.83	25.93	23.44	26.74	26.74	52.29	52.12	29.03	36.67
- macromolecules	24.53	36.47	24.37	24.43	21.25	25.48	25.48	52.35	52.18	27.79	36.29
- ligands	32.69	48.65	26.32		56.31	25.13	25.13	52.5		23.89	51.9
- solvent	37.27	34.1	37.57	36.61	34.46	37.66	37.66	50.81	51	40.74	41.15
